# Conservative taxonomy and quality assessment of giant virus genomes with GVClass

**DOI:** 10.1101/2024.08.15.607234

**Authors:** Thomas M Pitot, Tomàš Brůna, Frederik Schulz

## Abstract

**Background:** Large double-stranded DNA viruses of the phylum Nucleocytoviricota (Giant viruses; GVs) include the largest known viruses, both in terms of capsid and genome size and are associated with a wide range of eukaryotic hosts. The ones able to infect protists and algae have been shown to be the dominant orders of GVs in the environmental samples. These viruses encode for genes that may have significantly impacted biogeochemical cycling and host genome evolution. While GVs are frequently found in environmental sequence data, their large and complex genomes, composed of genes acquired from various cellular lineages, pose challenges for their identification and taxonomic classification.

**Results:** We present GVClass, a tool that identifies giant viruses in sequence data and provides taxonomic assignments, and estimates for genome completeness and contamination. GVClass performs gene calling optimized for giant viruses and utilizes a conservative approach based on consensus single protein phylogenies for robust taxonomic assignments. The genes used for classification represent highly conserved giant virus orthologous groups and low copy number cellular and viral panorthologs. In our benchmarking, GVClass demonstrated high quality and accurate taxonomic assignment of giant virus sequences. GVClass showed high to very high precision, with over 90% of tested instances correctly predicted at the genus level and near-perfect prediction (>99%) at higher taxonomic ranks (family, order, class).

**Conclusion:** In the light of rapidly increasing amounts of sequence data and associated metagenome-assembled genomes, GVClass provides a conservative approach to identify, classify and quality-check giant virus genomes, which with other methods often remained unassigned or misclassified using other methods. GVClass has already been used through viral meta-analysis and to benchmark the viral sequences detection pipeline geNomad. The standalone version is freely available and it has been integrated in the Integrated Microbial Genomes / Virus database (IMG/VR), offering the opportunity to upload user data for giant virus classification.
