## Supplementary Table 1 for "Conservative taxonomy and quality assessment of giant virus genomes with GVClass"

### Sheet: STable 1
Isolate ID and Taxonomy	GVClass Order Taxonomy	GVClass Order Majority Taxonomy	Isolate Order Taxonomy	Isolate Family Taxonomy	GVClass Taxomomy Prediction
AbALV Asfarviridae|g27|AF_01|Asfuvirales|Pokkesviricetes|Nucleocytoviricota|AbALV	NCLDV__Asfuvirales:8(88.89%),ARC__Micrarchaeia:1(11.11%)	NCLDV__Asfuvirales	Asfuvirales	AF_01	TRUE
DhV1 Mininucleoviridae|g345|PM_10|Pimascovirales|Megaviricetes|Nucleocytoviricota|Dikerogammarus haemobaphes virus 1	NCLDV__Pimascovirales:4(100.00%)	NCLDV__Pimascovirales	Pimascovirales	PM_10	TRUE
GCA_000427115-1_CBEV_1 Poxviridae|g9|PX_01|Chitovirales|Pokkesviricetes|Nucleocytoviricota|Choristoneura biennis entomopoxvirus	NCLDV__Chitovirales:6(100.00%)	NCLDV__Chitovirales	Chitovirales	PX_01	TRUE
GCA_000427135-1_AHEV_1 Poxviridae|g9|PX_01|Chitovirales|Pokkesviricetes|Nucleocytoviricota|Adoxophyes honmai entomopoxvirus 'L' Tokyo	NCLDV__Chitovirales:6(100.00%)	NCLDV__Chitovirales	Chitovirales	PX_01	TRUE
GCA_000837185-1_ViralProj14097 Poxviridae|g9|PX_01|Chitovirales|Pokkesviricetes|Nucleocytoviricota|Amsacta moorei entomopoxvirus	NCLDV__Chitovirales:6(100.00%)	NCLDV__Chitovirales	Chitovirales	PX_01	TRUE
GCA_000838105-1_ViralProj14124 Iridoviridae|g130|PM_02|Pimascovirales|Megaviricetes|Nucleocytoviricota|Invertebrate iridescent virus 6	NCLDV__Pimascovirales:12(100.00%)	NCLDV__Pimascovirales	Pimascovirales	PM_02	TRUE
GCA_000838565-1_ViralProj14042 Poxviridae|g11|PX_01|Chitovirales|Pokkesviricetes|Nucleocytoviricota|Melanoplus sanguinipes entomopoxvirus 'O' Tucson	NCLDV__Chitovirales:6(100.00%)	NCLDV__Chitovirales	Chitovirales	PX_01	TRUE
GCA_000838605-1_ViralProj14052 Poxviridae|g6|PX_01|Chitovirales|Pokkesviricetes|Nucleocytoviricota|Fowlpox virus	NCLDV__Chitovirales:6(85.71%),EUK__Amphibia:1(14.29%)	NCLDV__Chitovirales	Chitovirales	PX_01	TRUE
GCA_000839605-1_ViralProj14081 -|g125|PM_03|Pimascovirales|Megaviricetes|Nucleocytoviricota|Lymphocystis disease virus 1	NCLDV__Pimascovirales:6(100.00%)	NCLDV__Pimascovirales	Pimascovirales	PM_03	TRUE
GCA_000839965-1_ViralProj14155 Poxviridae|g1|PX_01|Chitovirales|Pokkesviricetes|Nucleocytoviricota|Swinepox virus 17077-99	NCLDV__Chitovirales:7(100.00%)	NCLDV__Chitovirales	Chitovirales	PX_01	TRUE
GCA_000841685-1_ViralProj14340 Poxviridae|g6|PX_01|Chitovirales|Pokkesviricetes|Nucleocytoviricota|Canarypox virus strain=ATCC VR-111	NCLDV__Chitovirales:7(100.00%)	NCLDV__Chitovirales	Chitovirales	PX_01	TRUE
GCA_000843325-1_ViralProj14328 Poxviridae|g5|PX_01|Chitovirales|Pokkesviricetes|Nucleocytoviricota|Molluscum contagiosum virus subtype 1	NCLDV__Chitovirales:7(100.00%)	NCLDV__Chitovirales	Chitovirales	PX_01	TRUE
GCA_000844045-1_ViralProj14469 Poxviridae|g3|PX_01|Chitovirales|Pokkesviricetes|Nucleocytoviricota|Bovine papular stomatitis virus strain=BV-AR02	NCLDV__Chitovirales:8(100.00%)	NCLDV__Chitovirales	Chitovirales	PX_01	TRUE
GCA_000844845-1_ViralProj14464 Poxviridae|g3|PX_01|Chitovirales|Pokkesviricetes|Nucleocytoviricota|Orf virus strain=OV-SA00	NCLDV__Chitovirales:8(100.00%)	NCLDV__Chitovirales	Chitovirales	PX_01	TRUE
GCA_000845705-1_ViralProj14466 Poxviridae|g1|PX_01|Chitovirales|Pokkesviricetes|Nucleocytoviricota|Yaba monkey tumor virus	NCLDV__Chitovirales:6(100.00%)	NCLDV__Chitovirales	Chitovirales	PX_01	TRUE
GCA_000846905-1_ViralProj14544 -|g124|PM_03|Pimascovirales|Megaviricetes|Nucleocytoviricota|Singapore grouper iridovirus	NCLDV__Pimascovirales:7(100.00%)	NCLDV__Pimascovirales	Pimascovirales	PM_03	TRUE
GCA_000847045-1_ViralProj14564 Phycodnaviridae|g184|AG_02|Algavirales|Megaviricetes|Nucleocytoviricota|Paramecium bursaria Chlorella virus 1	NCLDV__Algavirales:20(100.00%)	NCLDV__Algavirales	Algavirales	AG_02	TRUE
GCA_000847185-1_ViralProj14595 Poxviridae|g1|PX_01|Chitovirales|Pokkesviricetes|Nucleocytoviricota|Yaba-like disease virus	NCLDV__Chitovirales:6(100.00%)	NCLDV__Chitovirales	Chitovirales	PX_01	TRUE
GCA_000847965-1_ViralProj14590 Poxviridae|g1|PX_01|Chitovirales|Pokkesviricetes|Nucleocytoviricota|Rabbit fibroma virus strain=Kasza	NCLDV__Chitovirales:7(100.00%)	NCLDV__Chitovirales	Chitovirales	PX_01	TRUE
GCA_000867605-1_ViralProj17721 Iridoviridae|g127|PM_02|Pimascovirales|Megaviricetes|Nucleocytoviricota|Spodoptera frugiperda ascovirus 1a	NCLDV__Pimascovirales:9(90.00%),BAC__Alphaproteobacteria:1(10.00%)	NCLDV__Pimascovirales	Pimascovirales	PM_02	TRUE
GCA_000867825-1_ViralProj18305 Phycodnaviridae|g184|AG_02|Algavirales|Megaviricetes|Nucleocytoviricota|Paramecium bursaria Chlorella virus FR483 strain=FR483	NCLDV__Algavirales:17(100.00%)	NCLDV__Algavirales	Algavirales	AG_02	TRUE
GCA_000869065-1_ViralProj16798 Poxviridae|g7|PX_01|Chitovirales|Pokkesviricetes|Nucleocytoviricota|Nile crocodilepox virus	NCLDV__Chitovirales:14(100.00%)	NCLDV__Chitovirales	Chitovirales	PX_01	TRUE
GCA_000869125-1_ViralProj17099 Iridoviridae|g132|PM_02|Pimascovirales|Megaviricetes|Nucleocytoviricota|Aedes taeniorhynchus iridescent virus	NCLDV__Pimascovirales:10(100.00%)	NCLDV__Pimascovirales	Pimascovirales	PM_02	TRUE
GCA_000869685-1_ViralProj18527 Phycodnaviridae|g184|AG_02|Algavirales|Megaviricetes|Nucleocytoviricota|Acanthocystis turfacea chlorella virus 1 strain=ATCV-1	NCLDV__Algavirales:16(100.00%)	NCLDV__Algavirales	Algavirales	AG_02	TRUE
GCA_000873685-1_ViralProj20989 Phycodnaviridae|g184|AG_02|Algavirales|Megaviricetes|Nucleocytoviricota|Paramecium bursaria Chlorella virus NY2A strain=NY-2A	NCLDV__Algavirales:22(100.00%)	NCLDV__Algavirales	Algavirales	AG_02	TRUE
GCA_000881595-1_ViralProj32133 Iridoviridae|g128|PM_02|Pimascovirales|Megaviricetes|Nucleocytoviricota|Diadromus pulchellus ascovirus 4a	NCLDV__Pimascovirales:10(90.91%),EUK__Variosea:1(9.09%)	NCLDV__Pimascovirales	Pimascovirales	PM_02	TRUE
GCA_000886295-1_ViralProj45973 Poxviridae|g3|PX_01|Chitovirales|Pokkesviricetes|Nucleocytoviricota|Pseudocowpox virus strain=VR634	NCLDV__Chitovirales:8(100.00%)	NCLDV__Chitovirales	Chitovirales	PX_01	TRUE
GCA_000889395-1_ViralProj59783 Mimiviridae|g225|IM_16|Imitervirales|Megaviricetes|Nucleocytoviricota|Cafeteria roenbergensis virus BV-PW1 strain=BV-PW1	NCLDV__Imitervirales:21(95.45%),BAC__Bacteroidia:1(4.55%)	NCLDV__Imitervirales	Imitervirales	IM_16	TRUE
GCA_000889515-1_ViralProj61009 Prasinoviridae|g177|AG_01|Algavirales|Megaviricetes|Nucleocytoviricota|Bathycoccus sp- RCC1105 virus BpV1	NCLDV__Algavirales:14(100.00%)	NCLDV__Algavirales	Algavirales	AG_01	TRUE
GCA_000890375-1_ViralProj61013 Prasinoviridae|g177|AG_01|Algavirales|Megaviricetes|Nucleocytoviricota|Micromonas sp- RCC1109 virus MpV1	NCLDV__Algavirales:16(100.00%)	NCLDV__Algavirales	Algavirales	AG_01	TRUE
GCA_000891235-1_ViralProj69999 Iridoviridae|g132|PM_02|Pimascovirales|Megaviricetes|Nucleocytoviricota|Wiseana iridescent virus	NCLDV__Pimascovirales:10(100.00%)	NCLDV__Pimascovirales	Pimascovirales	PM_02	TRUE
GCA_000892975-1_ViralProj72715 Poxviridae|g1|PX_01|Chitovirales|Pokkesviricetes|Nucleocytoviricota|Yokapox virus strain=DakArB 4268	NCLDV__Chitovirales:7(100.00%)	NCLDV__Chitovirales	Chitovirales	PX_01	TRUE
GCA_000904035-1_ViralProj186430 Mimiviridae|g246|IM_16|Imitervirales|Megaviricetes|Nucleocytoviricota|Acanthamoeba polyphaga moumouvirus strain=M10A	NCLDV__Imitervirales:41(93.18%),EUK__Centroplasthelida:1(2.27%),EUK__Pyramimonadophyceae:1(2.27%),EUK__Polycystinea:1(2.27%)	NCLDV__Imitervirales	Imitervirales	IM_16	TRUE
GCA_000906035-1_ViralProj195482 Prasinoviridae|g177|AG_01|Algavirales|Megaviricetes|Nucleocytoviricota|Micromonas pusilla virus 12T strain=12T	NCLDV__Algavirales:19(100.00%)	NCLDV__Algavirales	Algavirales	AG_01	TRUE
GCA_000911655-1_ViralProj213019 Pandoraviridae|g141|PV_04|Pandoravirales|Megaviricetes|Nucleocytoviricota|Pandoravirus dulcis Melbourne	NCLDV__Pandoravirales:15(100.00%)	NCLDV__Pandoravirales	Pandoravirales	PV_04	TRUE
GCA_000911955-1_ViralProj215788 Pandoraviridae|g141|PV_04|Pandoravirales|Megaviricetes|Nucleocytoviricota|Pandoravirus salinus	NCLDV__Pandoravirales:23(100.00%)	NCLDV__Pandoravirales	Pandoravirales	PV_04	TRUE
GCA_000913615-1_ViralProj223065 Poxviridae|g4|PX_01|Chitovirales|Pokkesviricetes|Nucleocytoviricota|Squirrelpox virus strain=Red squirrel UK	NCLDV__Chitovirales:7(100.00%)	NCLDV__Chitovirales	Chitovirales	PX_01	TRUE
GCA_000914535-1_ViralProj239736 Iridoviridae|g132|PM_02|Pimascovirales|Megaviricetes|Nucleocytoviricota|Invertebrate iridovirus 25	NCLDV__Pimascovirales:10(100.00%)	NCLDV__Pimascovirales	Pimascovirales	PM_02	TRUE
GCA_000916835-1_ViralProj237323 Pithoviridae|g65|PM_07|Pimascovirales|Megaviricetes|Nucleocytoviricota|Pithovirus sibericum P1084-T	NCLDV__Pimascovirales:11(100.00%)	NCLDV__Pimascovirales	Pimascovirales	PM_07	TRUE
GCA_000918955-1_ViralProj243064 Iridoviridae|g133|PM_02|Pimascovirales|Megaviricetes|Nucleocytoviricota|Anopheles minimus irodovirus AMIV	NCLDV__Pimascovirales:11(100.00%)	NCLDV__Pimascovirales	Pimascovirales	PM_02	TRUE
GCA_000922335-1_ViralProj258005 -|g278|IM_09|Imitervirales|Megaviricetes|Nucleocytoviricota|Aureococcus anophagefferens virus BtV-01	NCLDV__Imitervirales:19(100.00%)	NCLDV__Imitervirales	Imitervirales	IM_09	TRUE
GCA_000923135-1_ViralProj253477 Poxviridae|g6|PX_01|Chitovirales|Pokkesviricetes|Nucleocytoviricota|Penguinpox virus PSan92	NCLDV__Chitovirales:6(100.00%)	NCLDV__Chitovirales	Chitovirales	PX_01	TRUE
GCA_000923155-1_ViralProj253719 Iridoviridae|g129|PM_02|Pimascovirales|Megaviricetes|Nucleocytoviricota|Armadillidium vulgare iridescent virus	NCLDV__Pimascovirales:13(100.00%)	NCLDV__Pimascovirales	Pimascovirales	PM_02	TRUE
GCA_000928575-1_ViralProj274798 Pandoraviridae|g141|PV_04|Pandoravirales|Megaviricetes|Nucleocytoviricota|Pandoravirus inopinatum KlaHel	NCLDV__Pandoravirales:21(95.45%),EUK__Flabellinia:1(4.55%)	NCLDV__Pandoravirales	Pandoravirales	PV_04	TRUE
GCA_000930695-1_ViralProj271121 Poxviridae|g3|PX_01|Chitovirales|Pokkesviricetes|Nucleocytoviricota|Parapoxvirus red deer/HL953 strain=HL953	NCLDV__Chitovirales:8(100.00%)	NCLDV__Chitovirales	Chitovirales	PX_01	TRUE
GCA_001029045-1_ViralProj287042 Poxviridae|g1|PX_01|Chitovirales|Pokkesviricetes|Nucleocytoviricota|Raccoonpox virus strain=Herman	NCLDV__Chitovirales:8(100.00%)	NCLDV__Chitovirales	Chitovirales	PX_01	TRUE
GCA_001271235-1_ViralProj293081 Poxviridae|g8|PX_01|Chitovirales|Pokkesviricetes|Nucleocytoviricota|Salmon gill poxvirus 2012-04-F277-L3G	NCLDV__Chitovirales:7(87.50%),NCLDV__Algavirales:1(12.50%)	NCLDV__Chitovirales	Chitovirales	PX_01	TRUE
GCA_001292995-1_ViralProj295679 Pandoraviridae|g142|PV_04|Pandoravirales|Megaviricetes|Nucleocytoviricota|Mollivirus sibericum P1084-T	NCLDV__Pandoravirales:9(75.00%),NCLDV__Pimascovirales:1(8.33%),EUK__Discosea_X:1(8.33%),EUK__Haptophyta_X:1(8.33%)	NCLDV__Pandoravirales	Pandoravirales	PV_04	TRUE
GCA_001399245-1_ViralProj298907 -|g343|IM_01|Imitervirales|Megaviricetes|Nucleocytoviricota|Chrysochromulina ericina virus CeV-01B	NCLDV__Imitervirales:20(100.00%)	NCLDV__Imitervirales	Imitervirales	IM_01	TRUE
GCA_001399265-1_ViralProj298990 Prasinoviridae|g177|AG_01|Algavirales|Megaviricetes|Nucleocytoviricota|Ostreococcus mediterraneus virus 1 OmV1	NCLDV__Algavirales:16(94.12%),EUK__Mamiellophyceae:1(5.88%)	NCLDV__Algavirales	Algavirales	AG_01	TRUE
GCA_001399285-1_ViralProj298920 Prasinoviridae|g177|AG_01|Algavirales|Megaviricetes|Nucleocytoviricota|Ostreococcus lucimarinus virus 2 Olv2	NCLDV__Algavirales:17(100.00%)	NCLDV__Algavirales	Algavirales	AG_01	TRUE
GCA_001430455-1_ViralProj300257 Prasinoviridae|g182|AG_01|Algavirales|Megaviricetes|Nucleocytoviricota|Yellowstone lake phycodnavirus 2	NCLDV__Algavirales:14(100.00%)	NCLDV__Algavirales	Algavirales	AG_01	TRUE
GCA_001430655-1_ViralProj300258 Prasinoviridae|g182|AG_01|Algavirales|Megaviricetes|Nucleocytoviricota|Yellowstone lake phycodnavirus 1	NCLDV__Algavirales:14(100.00%)	NCLDV__Algavirales	Algavirales	AG_01	TRUE
GCA_001431935-1_ViralProj301027 Poxviridae|g6|PX_01|Chitovirales|Pokkesviricetes|Nucleocytoviricota|Turkeypox virus strain=TKPV-HU1124/2011	NCLDV__Chitovirales:7(100.00%)	NCLDV__Chitovirales	Chitovirales	PX_01	TRUE
GCA_001602085-1_ViralProj316309 Marseilleviridae|g51|PM_05|Pimascovirales|Megaviricetes|Nucleocytoviricota|Brazilian marseillevirus strain=BH2014	NCLDV__Pimascovirales:14(100.00%)	NCLDV__Pimascovirales	Pimascovirales	PM_05	TRUE
GCA_001654305-1_ViralProj323872 Marseilleviridae|g51|PM_05|Pimascovirales|Megaviricetes|Nucleocytoviricota|Tokyovirus A1 strain=Tokyovirus A1	NCLDV__Pimascovirales:12(100.00%)	NCLDV__Pimascovirales	Pimascovirales	PM_05	TRUE
GCA_001695465-1_ViralProj331044 Poxviridae|g2|PX_01|Chitovirales|Pokkesviricetes|Nucleocytoviricota|Pteropox virus strain=Australia	NCLDV__Chitovirales:7(100.00%)	NCLDV__Chitovirales	Chitovirales	PX_01	TRUE
GCA_001744115-1_ViralProj344208 Poxviridae|g1|PX_01|Chitovirales|Pokkesviricetes|Nucleocytoviricota|Volepox virus strain=CA	NCLDV__Chitovirales:8(100.00%)	NCLDV__Chitovirales	Chitovirales	PX_01	TRUE
GCA_001745695-1_ViralProj344115 Poxviridae|g1|PX_01|Chitovirales|Pokkesviricetes|Nucleocytoviricota|Skunkpox virus strain=WA	NCLDV__Chitovirales:8(100.00%)	NCLDV__Chitovirales	Chitovirales	PX_01	TRUE
GCA_001806195-1_ViralProj349153 Marseilleviridae|g51|PM_05|Pimascovirales|Megaviricetes|Nucleocytoviricota|Golden Marseillevirus strain=Golden	NCLDV__Pimascovirales:11(91.67%),BAC__Bacteroidia:1(8.33%)	NCLDV__Pimascovirales	Pimascovirales	PM_05	TRUE
GCA_001907825-1_ViralProj357638 Poxviridae|g1|PX_01|Chitovirales|Pokkesviricetes|Nucleocytoviricota|BeAn 58058 virus strain=BeAn58058	NCLDV__Chitovirales:7(87.50%),BAC__Kapabacteria:1(12.50%)	NCLDV__Chitovirales	Chitovirales	PX_01	TRUE
GCA_001974475-1_ViralProj368971 -|g125|PM_03|Pimascovirales|Megaviricetes|Nucleocytoviricota|Lymphocystis disease virus Sa SA9	NCLDV__Pimascovirales:7(87.50%),EUK__Scyphozoa:1(12.50%)	NCLDV__Pimascovirales	Pimascovirales	PM_03	TRUE
GCA_001995575-1_ViralProj357483 Pithoviridae|g66|PM_07|Pimascovirales|Megaviricetes|Nucleocytoviricota|Cedratvirus A11 strain=A11	NCLDV__Pimascovirales:12(100.00%)	NCLDV__Pimascovirales	Pimascovirales	PM_07	TRUE
GCA_002114025-1_ViralProj384397 Asfarviridae|g20|AF_01|Asfuvirales|Pokkesviricetes|Nucleocytoviricota|Pacmanvirus A23 strain=A23	NCLDV__Asfuvirales:13(86.67%),NCLDV__Imitervirales:1(6.67%),EUK__Litostomatea:1(6.67%)	NCLDV__Asfuvirales	Asfuvirales	AF_01	TRUE
GCA_002116175-1_ViralProj381648 Asfarviridae|g16|AF_01|Asfuvirales|Pokkesviricetes|Nucleocytoviricota|Kaumoebavirus Sc	NCLDV__Asfuvirales:12(70.59%),NCLDV__Pimascovirales:2(11.76%),BAC__Clostridia:1(5.88%),NCLDV__Imitervirales:1(5.88%),EUK__Elardia:1(5.88%)	NCLDV__Asfuvirales	Asfuvirales	AF_01	TRUE
GCA_002219465-1_ViralProj394314 Poxviridae|g3|PX_01|Chitovirales|Pokkesviricetes|Nucleocytoviricota|Seal parapoxvirus AFK76s1	NCLDV__Chitovirales:8(100.00%)	NCLDV__Chitovirales	Chitovirales	PX_01	TRUE
GCA_002270885-1_ViralProj399945 Poxviridae|g1|PX_01|Chitovirales|Pokkesviricetes|Nucleocytoviricota|Murmansk poxvirus strain=LEIV-11411	NCLDV__Chitovirales:8(100.00%)	NCLDV__Chitovirales	Chitovirales	PX_01	TRUE
GCA_002354965-1_ViralProj406966 Poxviridae|g1|PX_01|Chitovirales|Pokkesviricetes|Nucleocytoviricota|Squirrelpox virus Berlin_2015 strain=Berlin_2015	NCLDV__Chitovirales:7(100.00%)	NCLDV__Chitovirales	Chitovirales	PX_01	TRUE
GCA_002354985-1_ViralProj395094 Poxviridae|g1|PX_01|Chitovirales|Pokkesviricetes|Nucleocytoviricota|Eptesipox virus strain=Washington	NCLDV__Chitovirales:7(100.00%)	NCLDV__Chitovirales	Chitovirales	PX_01	TRUE
GCA_002818865-1_ASM281886v1 Iridoviridae|g127|PM_02|Pimascovirales|Megaviricetes|Nucleocytoviricota|Heliothis virescens ascovirus 3f LD135790	NCLDV__Pimascovirales:10(100.00%)	NCLDV__Pimascovirales	Pimascovirales	PM_02	TRUE
GCA_002826585-1_ASM282658v1 -|g123|PM_03|Pimascovirales|Megaviricetes|Nucleocytoviricota|European catfish virus strain=13051/2012	NCLDV__Pimascovirales:7(100.00%)	NCLDV__Pimascovirales	Pimascovirales	PM_03	TRUE
GCA_002826725-1_ASM282672v1 Marseilleviridae|g51|PM_05|Pimascovirales|Megaviricetes|Nucleocytoviricota|Tunisvirus fontaine2 strain=U484	NCLDV__Pimascovirales:12(100.00%)	NCLDV__Pimascovirales	Pimascovirales	PM_05	TRUE
GCA_002827745-1_ASM282774v1 -|g170|AG_04|Algavirales|Megaviricetes|Nucleocytoviricota|Heterosigma akashiwo virus 01 HaV53	NCLDV__Algavirales:7(100.00%)	NCLDV__Algavirales	Algavirales	AG_04	TRUE
GCA_002892525-1_ASM289252v1 Pithoviridae|g59|PM_07|Pimascovirales|Megaviricetes|Nucleocytoviricota|Orpheovirus IHUMI_LCC2 strain=IHUMI_LCC2	NCLDV__Pimascovirales:10(66.67%),NCLDV__Imitervirales:3(20.00%),EUK__Echinamoebida:2(13.33%)	NCLDV__Pimascovirales	Pimascovirales	PM_07	TRUE
GCA_002924545-1_ASM292454v1 Mimiviridae|g246|IM_16|Imitervirales|Megaviricetes|Nucleocytoviricota|Powai lake megavirus	NCLDV__Imitervirales:36(97.30%),EUK__Discosea_X:1(2.70%)	NCLDV__Imitervirales	Imitervirales	IM_16	TRUE
GCA_002966375-1_ASM296637v1 Mimiviridae|g246|IM_16|Imitervirales|Megaviricetes|Nucleocytoviricota|Acanthamoeba polyphaga mimivirus strain=Kroon	NCLDV__Imitervirales:30(96.77%),EUK__Trebouxiophyceae:1(3.23%)	NCLDV__Imitervirales	Imitervirales	IM_16	TRUE
GCA_002966385-1_ASM296638v1 Mimiviridae|g246|IM_16|Imitervirales|Megaviricetes|Nucleocytoviricota|Acanthamoeba polyphaga mimivirus strain=Oyster	NCLDV__Imitervirales:34(100.00%)	NCLDV__Imitervirales	Imitervirales	IM_16	TRUE
GCA_002966405-1_ASM296640v1 Mimiviridae|g237|IM_16|Imitervirales|Megaviricetes|Nucleocytoviricota|Bodo saltans virus strain=NG1	NCLDV__Imitervirales:28(87.50%),EUK__Heterolobosea_X:1(3.12%),EUK__Centroplasthelida:1(3.12%),EUK__Kinetoplastea:1(3.12%),EUK__Raphidophyceae:1(3.12%)	NCLDV__Imitervirales	Imitervirales	IM_16	TRUE
GCA_002966435-1_ASM296643v1 Mimiviridae|g246|IM_16|Imitervirales|Megaviricetes|Nucleocytoviricota|Moumouvirus goulette	NCLDV__Imitervirales:38(100.00%)	NCLDV__Imitervirales	Imitervirales	IM_16	TRUE
GCA_002966485-1_ASM296648v1 Mimiviridae|g246|IM_16|Imitervirales|Megaviricetes|Nucleocytoviricota|Tupanvirus soda lake soda lake	NCLDV__Imitervirales:45(95.74%),EUK__Arachnida:1(2.13%),BAC__Alphaproteobacteria:1(2.13%)	NCLDV__Imitervirales	Imitervirales	IM_16	TRUE
GCA_003047755-1_ASM304775v1 Asfarviridae|g26|AF_01|Asfuvirales|Pokkesviricetes|Nucleocytoviricota|African swine fever virus Georgia 2007/1 strain=Georgia 2007/1	NCLDV__Asfuvirales:11(100.00%)	NCLDV__Asfuvirales	Asfuvirales	AF_01	TRUE
GCA_003051145-1_ASM305114v1 Asfarviridae|g22|AF_01|Asfuvirales|Pokkesviricetes|Nucleocytoviricota|Faustovirus strain=D5b	NCLDV__Asfuvirales:11(100.00%)	NCLDV__Asfuvirales	Asfuvirales	AF_01	TRUE
GCA_003051645-1_ASM305164v1 Prasinoviridae|g177|AG_01|Algavirales|Megaviricetes|Nucleocytoviricota|Bathycoccus sp- RCC1105 virus BpV2	NCLDV__Algavirales:15(100.00%)	NCLDV__Algavirales	Algavirales	AG_01	TRUE
GCA_003051685-1_ASM305168v1 Prasinoviridae|g177|AG_01|Algavirales|Megaviricetes|Nucleocytoviricota|Ostreococcus tauri virus RT-2011 OtV6	NCLDV__Algavirales:18(100.00%)	NCLDV__Algavirales	Algavirales	AG_01	TRUE
GCA_003069485-1_ASM306948v1 Phycodnaviridae|g184|AG_02|Algavirales|Megaviricetes|Nucleocytoviricota|Paramecium bursaria chlorella virus MT325 strain=MT325	NCLDV__Algavirales:19(100.00%)	NCLDV__Algavirales	Algavirales	AG_02	TRUE
GCA_003233895-1_ASM323389v1 Pandoraviridae|g141|PV_04|Pandoravirales|Megaviricetes|Nucleocytoviricota|Pandoravirus quercus quercus	NCLDV__Pandoravirales:17(100.00%)	NCLDV__Pandoravirales	Pandoravirales	PV_04	TRUE
GCA_003233915-1_ASM323391v1 Pandoraviridae|g141|PV_04|Pandoravirales|Megaviricetes|Nucleocytoviricota|Pandoravirus neocaledonia neocaledonia	NCLDV__Pandoravirales:20(95.24%),NCLDV__Imitervirales:1(4.76%)	NCLDV__Pandoravirales	Pandoravirales	PV_04	TRUE
GCA_003233935-1_ASM323393v1 Pandoraviridae|g141|PV_04|Pandoravirales|Megaviricetes|Nucleocytoviricota|Pandoravirus macleodensis macleodensis	NCLDV__Pandoravirales:17(100.00%)	NCLDV__Pandoravirales	Pandoravirales	PV_04	TRUE
GCA_003260795-1_ASM326079v1 Poxviridae|g2|PX_01|Chitovirales|Pokkesviricetes|Nucleocytoviricota|Sea otter poxvirus strain=ELK	NCLDV__Chitovirales:7(100.00%)	NCLDV__Chitovirales	Chitovirales	PX_01	TRUE
GCA_004151645-1_ASM415164v1 Mimiviridae|g246|IM_16|Imitervirales|Megaviricetes|Nucleocytoviricota|Mimivirus sp- SH	NCLDV__Imitervirales:33(100.00%)	NCLDV__Imitervirales	Imitervirales	IM_16	TRUE
GCA_004156295-1_ASM415629v1 Mimiviridae|g246|IM_16|Imitervirales|Megaviricetes|Nucleocytoviricota|Moumouvirus australiensis 10A	NCLDV__Imitervirales:34(100.00%)	NCLDV__Imitervirales	Imitervirales	IM_16	TRUE
GCA_005411835-1_ASM541183v1 Poxviridae|g1|PX_01|Chitovirales|Pokkesviricetes|Nucleocytoviricota|Myxoma virus Toledo	NCLDV__Chitovirales:8(100.00%)	NCLDV__Chitovirales	Chitovirales	PX_01	TRUE
GCA_006118515-1_ASM611851v1 -|g343|IM_01|Imitervirales|Megaviricetes|Nucleocytoviricota|Phaeocystis globosa virus 12T strain=12T	NCLDV__Imitervirales:21(100.00%)	NCLDV__Imitervirales	Imitervirales	IM_01	TRUE
GCA_006450615-1_ASM645061v1 Poxviridae|g6|PX_01|Chitovirales|Pokkesviricetes|Nucleocytoviricota|Shearwaterpox virus strain=SWPV-1	NCLDV__Chitovirales:7(100.00%)	NCLDV__Chitovirales	Chitovirales	PX_01	TRUE
GCA_006451095-1_ASM645109v1 Iridoviridae|g127|PM_02|Pimascovirales|Megaviricetes|Nucleocytoviricota|Trichoplusia ni ascovirus 6b TnAV-6b	NCLDV__Pimascovirales:9(100.00%)	NCLDV__Pimascovirales	Pimascovirales	PM_02	TRUE
GCA_006451235-1_ASM645123v1 Poxviridae|g7|PX_01|Chitovirales|Pokkesviricetes|Nucleocytoviricota|Saltwater crocodilepox virus	NCLDV__Chitovirales:14(100.00%)	NCLDV__Chitovirales	Chitovirales	PX_01	TRUE
GCA_006451655-1_ASM645165v1 -|g126|PM_03|Pimascovirales|Megaviricetes|Nucleocytoviricota|Three spot gourami iridovirus TRT15003	NCLDV__Pimascovirales:8(100.00%)	NCLDV__Pimascovirales	Pimascovirales	PM_03	TRUE
GCA_006457375-1_ASM645737v1 -|g123|PM_03|Pimascovirales|Megaviricetes|Nucleocytoviricota|Mandarin fish ranavirus strain=NH-1609	NCLDV__Pimascovirales:11(100.00%)	NCLDV__Pimascovirales	Pimascovirales	PM_03	TRUE
GCA_006458285-1_ASM645828v1 Poxviridae|g1|PX_01|Chitovirales|Pokkesviricetes|Nucleocytoviricota|Lumpy skin disease virus NW-LW Neethling Warmbaths LW	NCLDV__Chitovirales:6(100.00%)	NCLDV__Chitovirales	Chitovirales	PX_01	TRUE
GCA_006465445-1_ASM646544v1 Marseilleviridae|g51|PM_05|Pimascovirales|Megaviricetes|Nucleocytoviricota|Cannes 8 virus Cannes8	NCLDV__Pimascovirales:15(100.00%)	NCLDV__Pimascovirales	Pimascovirales	PM_05	TRUE
GCA_006465565-1_ASM646556v1 Poxviridae|g1|PX_01|Chitovirales|Pokkesviricetes|Nucleocytoviricota|Deerpox virus W-1170-84 W-1170-84	NCLDV__Chitovirales:6(100.00%)	NCLDV__Chitovirales	Chitovirales	PX_01	TRUE
GCA_006466005-1_ASM646600v1 Poxviridae|g1|PX_01|Chitovirales|Pokkesviricetes|Nucleocytoviricota|Cotia virus strain=SPAn880	NCLDV__Chitovirales:6(100.00%)	NCLDV__Chitovirales	Chitovirales	PX_01	TRUE
GCA_006472045-1_ASM647204v1 Marseilleviridae|g51|PM_05|Pimascovirales|Megaviricetes|Nucleocytoviricota|Port-miou virus	NCLDV__Pimascovirales:14(100.00%)	NCLDV__Pimascovirales	Pimascovirales	PM_05	TRUE
GCA_006547245-1_ASM654724v1 -|g343|IM_01|Imitervirales|Megaviricetes|Nucleocytoviricota|Chrysochromulina parva virus BQ2	NCLDV__Imitervirales:16(100.00%)	NCLDV__Imitervirales	Imitervirales	IM_01	TRUE
GCA_009909525-1_ASM990952v1 Poxviridae|g1|PX_01|Chitovirales|Pokkesviricetes|Nucleocytoviricota|Cetacean poxvirus 1 strain=CePV-TA	NCLDV__Chitovirales:7(100.00%)	NCLDV__Chitovirales	Chitovirales	PX_01	TRUE
GCA_010974675-1_ASM1097467v1 Coccolithoviridae|g151|PV_05|Pandoravirales|Megaviricetes|Nucleocytoviricota|Emiliania huxleyi virus 207 strain=207	NCLDV__Pandoravirales:13(92.86%),NCLDV__Imitervirales:1(7.14%)	NCLDV__Pandoravirales	Pandoravirales	PV_05	TRUE
GCA_010974705-1_ASM1097470v1 Prasinoviridae|g177|AG_01|Algavirales|Megaviricetes|Nucleocytoviricota|Micromonas pusilla virus PL1 strain=PL1	NCLDV__Algavirales:17(100.00%)	NCLDV__Algavirales	Algavirales	AG_01	TRUE
GCA_011559005-1_ASM1155900v1 -|g125|PM_03|Pimascovirales|Megaviricetes|Nucleocytoviricota|Lymphocystis disease virus 2 strain=LCDV-JP_Oita_2018	NCLDV__Pimascovirales:7(100.00%)	NCLDV__Pimascovirales	Pimascovirales	PM_03	TRUE
GCA_011894875-1_ASM1189487v1 -|g126|PM_03|Pimascovirales|Megaviricetes|Nucleocytoviricota|Red seabream iridovirus KagYT-96	NCLDV__Pimascovirales:7(100.00%)	NCLDV__Pimascovirales	Pimascovirales	PM_03	TRUE
GCA_900176665-1_PRJEB20203 Asfarviridae|g22|AF_01|Asfuvirales|Pokkesviricetes|Nucleocytoviricota|Faustovirus ST1 strain=ST1	NCLDV__Asfuvirales:13(100.00%)	NCLDV__Asfuvirales	Asfuvirales	AF_01	TRUE
GCA_900205285-1_ASM90020528v1 Pithoviridae|g66|PM_07|Pimascovirales|Megaviricetes|Nucleocytoviricota|Cedratvirus lausannensis	NCLDV__Pimascovirales:11(100.00%)	NCLDV__Pimascovirales	Pimascovirales	PM_07	TRUE
GCA_900323535-1_PRJEB25578 Pithoviridae|g66|PM_07|Pimascovirales|Megaviricetes|Nucleocytoviricota|Brazilian cedratvirus IHUMI strain=IHUMI-27-7	NCLDV__Pimascovirales:12(100.00%)	NCLDV__Pimascovirales	Pimascovirales	PM_07	TRUE
GCA_900327605-1_lib01460new Poxviridae|g1|PX_01|Chitovirales|Pokkesviricetes|Nucleocytoviricota|Cowpox virus Ger/2015/Prairie-dog	NCLDV__Chitovirales:9(100.00%)	NCLDV__Chitovirales	Chitovirales	PX_01	TRUE
GCA_900473875-1_DIV-1 Iridoviridae|g131|PM_02|Pimascovirales|Megaviricetes|Nucleocytoviricota|Daphnia iridovirus 1	NCLDV__Pimascovirales:7(100.00%)	NCLDV__Pimascovirales	Pimascovirales	PM_02	TRUE
PaV1 Mininucleoviridae|g345|PM_10|Pimascovirales|Megaviricetes|Nucleocytoviricota|Carcinus maenas virus 1	NCLDV__Pimascovirales:5(100.00%)	NCLDV__Pimascovirales	Pimascovirales	PM_10	TRUE
PoV01b -|g304|IM_12|Imitervirales|Megaviricetes|Nucleocytoviricota|PoV01b	NCLDV__Imitervirales:20(100.00%)	NCLDV__Imitervirales	Imitervirales	IM_12	TRUE
Yasm Mimiviridae|g233|IM_16|Imitervirales|Megaviricetes|Nucleocytoviricota|Yasminvirus	NCLDV__Imitervirales:39(86.67%),EUK__Zoopagomycetes:1(2.22%),EUK__Xanthophyceae:1(2.22%),EUK__Elardia:1(2.22%),BAC__Vampirovibrionia:1(2.22%),EUK__Eukaryota_X:1(2.22%),NCLDV__Pimascovirales:1(2.22%)	NCLDV__Imitervirales	Imitervirales	IM_16	TRUE
clandest -|-|incertae_sedis|Pandoravirales|Megaviricetes|Nucleocytoviricota|Clandestinovirus isolate 575.419719	NCLDV__Imitervirales:4(26.67%),NCLDV__Pimascovirales:2(13.33%),EUK__Eumycetozoa:2(13.33%),EUK__Flabellinia:1(6.67%),EUK__Chrysophyceae:1(6.67%),EUK__Mamiellophyceae:1(6.67%),EUK__Eukaryota_X:1(6.67%),EUK__Chlorophyta_X:1(6.67%),NCLDV__Pandoravirales:1(6.67%),NCLDV__Algavirales:1(6.67%)	NCLDV__Imitervirales	Pandoravirales	incertae_sedis	FALSE
GCA_000839765-1_ViralProj14114 -|g135|incertae_sedis|Pandoravirales|Megaviricetes|Nucleocytoviricota|Ectocarpus siliculosus virus 1 strain=EsV-1	EUK__Phaeophyceae:7(100.00%)	EUK__Phaeophyceae	Pandoravirales	incertae_sedis	FALSE
GCA_000874805-1_ViralProj31093 -|g134|incertae_sedis|Pandoravirales|Megaviricetes|Nucleocytoviricota|Feldmannia species virus FsV-158	EUK__Phaeophyceae:3(75.00%),NCLDV__Pandoravirales:1(25.00%)	EUK__Phaeophyceae	Pandoravirales	incertae_sedis	FALSE
GCA_003057795-1_ASM305779v1 -|g313|IM_12|Imitervirales|Megaviricetes|Nucleocytoviricota|Tetraselmis virus 1	EUK__Chlorodendrophyceae:11(61.11%),NCLDV__Imitervirales:4(22.22%),BAC__UBA8468:1(5.56%),EUK__Oomycota_X:1(5.56%),BAC__Thermodesulfovibrionia:1(5.56%)	EUK__Chlorodendrophyceae	Imitervirales	IM_12	FALSE
